# Prediction of therapy outcomes of CLL using gene expression intensity, clustering, and ANN classification of single cell transcriptomes

**DOI:** 10.1101/2021.08.08.455551

**Authors:** Minjie Lyu, Huan Jin, Anthony Bellotti, Xin Lin, Zhiwei Cao, Derin B. Keskin, Vladimir Brusic

**Affiliations:** School of Computer Science, University of Nottingham Ningbo China; School of Life Sciences and Technology, Tongji University, Shanghai, China; Translational Immuno-Genomics Lab, Dana-Farber Cancer Institute, Harvard Medical School, Boston, USA

**Keywords:** artificial neural networks, chronic lymphoid leukemia, gene expression counts, Ibrutinib, single cell transcriptomics, supervised machine learning

## Abstract

**Background:** Single cell transcriptomics is a new technology that enables us to measure the expression levels of genes from an individual cell. The expression information reflects the activity of that individual cell which could be used to indicate the cell types. Chronic lymphocytic leukemia (CLL) is a malignancy of B cells, one of the peripheral blood mononuclear cells subtypes. We applied five analytical tools for the study of single cell gene expression in CLL course of therapy. These tools included the analysis of gene expression distributions – median, interquartile ranges, and percentage above quality control (QC) threshold; hierarchical clustering applied to all cells within individual single cell data sets; and artificial neural network (ANN) for classification of healthy peripheral blood mononuclear cell (PBMC) subtypes. These tools were applied to the analysis of CLL data representing states before and during the therapy.

**Results:** We identified patterns in gene expression that distinguished two patients that had complete remission (complete response), a patient that had a relapse, and a patient that had partial remission within three years of Ibrutinib therapy. Patients with complete remission showed a rapid decline of median gene expression counts, and the total number of gene counts below the QC threshold for healthy cells (670 counts) in 80% of more of the cells. These patients also showed the emergence of healthy-like PBMC cluster maps within 120 days of therapy and distinct changes in predicted proportions of PBMC cell types.

**Conclusions:** The combination of basic statistical analysis, hierarchical clustering, and supervised machine learning identified patterns from gene expression that distinguish four CLL patients treated with Ibrutinib that experienced complete remission, partial remission, or relapse. These preliminary results suggest that new bioinformatics tools for single cell transcriptomics, including ANN comparison to healthy PBMC, offer promise in prognostics of CLL.
