## Supplemental-Table-1 for "Prediction of therapy outcomes of CLL using gene expression intensity, clustering, and ANN classification of single cell transcriptomes"

### Sheet: Sheet1
	Lyu M, Jin H, Bellotti A, Lin X, Keskin DB and Brusic V. Prediction of therapy outcomes of CLL using gene expression intensity, clustering, and ANN classification of single cell transcriptomes. BMC Bioinformatics 2021.
	Supplemental Table 1. Metadata describing data sets used in this study.
	DESCRIPTIONS			DATA SETS USED IN THIS STUDY								CLINICAL OUTCOMES
	Source (1-12)	DOI: 10.1038/s41467-019-14081-6		№	Sample	Subject	Time	Clinical status	Outcome	№ of cells			DIIL*	Outcome as of 2018/03
	GEO Accession rCLL	GSE111014		1	GSM3020393	P 1	Day 0	rCLL pre-treatment		2775		CLL1	moderate	Complete remission after 31 month ibrutinib treatment
	Source (13)	DOI: 10.1038/s41587-020-0465-8		2	GSM3020394	P 1	Day 120	rCLL Ibrutinib treatment	Complete remission	3827		CLL5	fast	Progression after 36 months on ibrutinib with BTK mutation
	GEO Accession control	GSE132044		3	GSM3020395	P 5	Day 0	rCLL pre-treatment		6655		CLL6	extended	Partial remission. Still with lymphocytosis after 38 months ibrutinib treatment
	Number of samples	12		4	GSM3020397	P 5	Day 30	rCLL Ibrutinib treatment		7172		CLL8	weak	Complete remission after 32 months ibrutinib treatment
	Sequencing platform	4000		5	GSM3020396	P 5	Day 150	rCLL Ibrutinib treatment	Relapse	6041		*Dynamics of ibrutinib-induced lymphocytosis
	Single cell platform	10x Chromium		6	GSM3020398	P 6	Day 0	rCLL pre-treatment		3391
	Library and gel kit	3′ Library, Gel Kit v2		7	GSM3020401	P 6	Day 30	rCLL Ibrutinib treatment		5771
	Genome version	GRCh38		8	GSM3020399	P 6	Day 120	rCLL Ibrutinib treatment		2200
	Cell Ranger version	Version 2.0.0		9	GSM3020400	P 6	Day 280	rCLL Ibrutinib treatment	Partial remission	4703
	Organism	Homo sapiens		10	GSM3020402	P 8	Day 0	rCLL pre-treatment		2186
	Condition	rCLL (relapsed CLL)		11	GSM3020404	P 8	Day 30	rCLL Ibrutinib treatment		965
	Tissue	PBMC		12	GSM3020403	P 8	Day 120	rCLL Ibrutinib treatment	Complete remission	2330
	Sample processing	frozen		13	BroadS2	NA	NA	PBMC healthy control	Healthy control	12292
	QCT* for counts	670
	QCT* for features	300
	First GEO date	2018-02-22
	Last GEO update date	2020-02-10
	Collection from GEO date	2020-09-21
