## Supplemental-Table-2 for "Prediction of therapy outcomes of CLL using gene expression intensity, clustering, and ANN classification of single cell transcriptomes"

### Sheet: Descriptive_statistics
	Lyu M, Jin H, Bellotti A, Lin X, Keskin DB and Brusic V. Prediction of therapy outcomes of CLL using gene expression intensity, clustering, and ANN classification of single cell transcriptomes. BMC Bioinformatics 2021.																								LEGEND
	Supplemental Table 2. The results of basic statistical analysis of the data sets.																								Q1,Q2,Q3,Q4: Quartiles
																									IQR: InterQuartile Range, Q3-Q1
																									R=Range=Max-Min
																									Threshold rate = number of cell above the QC the threshold divided by the cell number (N)
	Source	Series	Date	Cell type	Class	Cell number (N)	Column_Sum (total number of counts in each cell)											Column_Positive (number of genes with counts > 0)											Threshold rate % N Sum > 670	Reference
							Min	Q1 (25%)	Q2/ Median (50%)	Mean	Q3 (75%)	Max	Range (R)	IQR	Standard Deviation (σ)	Skewness (Sk)	Kurtosis (K)	Min	Q1 (25%)	Q2/ Median (50%)	Mean	Q3 (75%)	Max	Range (R)	IQR	Standard Deviation (σ)	Skewness (Sk)	Kurtosis (K)
	GEO	GSE111014	2020-02-10	PBMC	CLL patient 1 before the therapy	2775	499	1328	1922	2066.16	2568.5	13471	12972	1240.5	1092.1	1.69981	7.57218	192	637	870	884.744	1092	3317	3125	455	365.494	0.744761	1.61226	0.941622	Rendeiro, 2020
					CLL patient 1 after 120 days therapy	3827	92	117	161	276.687	388	1764	1672	271	229.178	1.59562	2.38878	37	84	110	158.507	220	780	743	136	103.134	1.30983	1.16218	0.0830938
					CLL patient 5 before the therapy	6655	523	1134	1483	1678.79	1955.5	11669	11146	821.5	865.608	2.4487	10.9146	218	531	652	697.823	807	2679	2461	276	247.993	1.56416	4.48402	0.972502
					CLL patient 5 after 30 days therapy	7172	481	1621	1920	2032.75	2261	10717	10236	640	874.051	2.16988	10.5085	115	653	766	785.599	887	2673	2558	234	262.066	1.11016	4.35329	0.954406
					CLL patient 5 after 150 days therapy	6041	373	924	1095	1228.76	1333	10995	10622	409	591.21	3.61581	28.7066	132	451	515	547.651	590	2716	2584	139	188.269	2.42184	11.7527	0.931137
					CLL patient 6 before the therapy	3391	636	1617.5	2060	2343.12	2662.5	13123	12487	1045	1300.4	2.43115	9.78194	210	733	893	940.627	1062	3442	3232	329	360.182	1.47454	4.19755	0.992038
					CLL patient 6 after 30 days therapy	5771	392	1383.5	1762	1780.1	2104	17454	17062	720.5	767.092	3.10178	42.4031	140	595	723	714.255	834	3660	3520	239	239.991	0.98205	8.18656	0.930688
					CLL patient 6 after 120 days therapy	2200	322	1239	1615.5	1640.96	2024	7209	6887	785	706.905	1.1329	5.68822	61	542.75	674	668.214	809	2098	2037	266.25	240.335	0.394965	2.20194	0.899545
					CLL patient 6 after 280 days therapy	4703	137	377	529	546.948	676	3385	3248	299	258.997	1.97996	12.4776	17	224.5	306	309.54	381	1349	1332	156.5	130.139	0.989543	3.96925	0.259622
					CLL patient 8 before the therapy	2186	665	1799.25	2315	2651.28	3021.5	28999	28334	1222.25	1564.65	4.01721	42.6455	295	794	970	1034.71	1202	5088	4793	408	418.089	1.68198	7.07316	0.999085
					CLL patient 8 after 30 days therapy	965	159	308	527	733.383	856	6673	6514	548	676.781	2.74004	11.6188	21	174	259	338.631	408	2165	2144	234	254.688	2.04014	5.56048	0.344041
					CLL patient 8 after 120 days therapy	2330	107	183	307	395.397	520.75	6805	6698	337.75	319.675	5.40591	78.5253	52	117.25	192	221.814	292	2210	2158	174.75	138.368	2.91433	24.317	0.143348
	Source	Series	Date	Cell type	Class	Cell number (N)	Column_Sum (total number of counts in each cell)											Column_Positive (number of genes with counts > 0)											Threshold rate % Sum > 670	Reference
							Min	Q1 (25%)	Q2/ Median (50%)	Mean	Q3 (75%)	Max	Range (R)	IQR	Standard Deviation (σ)	Skewness (Sk)	Kurtosis (K)	Min	Q1 (25%)	Q2/ Median (50%)	Mean	Q3 (75%)	Max	Range (R)	IQR	Standard Deviation (σ)	Skewness (Sk)	Kurtosis (K)
	BroadS2	GSE132044	2019-05-09	B	Subject 1, V2, BC, Exp 1	288	626	1033	1190	1192	1326	1969	1343	293	217.984	0.417169	0.583777	230	582	739	770.125	949	1648	1418	367	265.632	0.459365	-0.020581	0.9931	Ding, 2020
				CD4+ T	Subject 1, V2, TC, Exp 1	550	724	1130	1293	1287	1410	2594	1870	279	226.352	0.906269	3.4357	382	678	884	877.656	1056	2252	1870	378	262.973	0.653824	1.632	1
				CD14+ M	Subject 1, V2, MC, Exp 1	640	366	962	1171	1181	1405	1972	1606	443	332.751	0.0280136	-0.300814	89	410	611	678.761	913	1658	1569	503	360.454	0.641214	-0.360671	0.9344
				CD16+ M	Subject 1, V2, MC, Exp 1	102	824	1210	1476	1466	1660	2223	1399	449	313.798	0.250414	-0.50702	355	731	988	1018.97	1241	1859	1504	510	347.317	0.461748	-0.615231	1
				CD8+ T	Subject 1, V2, TC, Exp 1	1174	672	1123	1251	1254	1385	2173	1501	262	198.748	0.200249	0.576259	290	555	775	763.384	946	1859	1569	391	242.05	0.345216	0.0772211	1
				DC	Subject 1, V2, DC, Exp 1	55	946	1110	1320	1388	1585	2100	1154	475	331.443	0.58823	-0.694869	593	749	981	1024.49	1228	1736	1143	478	322.592	0.665129	-0.503908	1
				NK	Subject 1, V2, NK, Exp 1	166	955	1307	1400	1409	1522	1938	983	215	185.012	0.188154	0.204927	452	757	952	930.91	1065	1631	1179	308	219.967	0.379463	0.322262	1
				pDC	Subject 1, V2, DC, Exp 1	26	913	1058	1455	1454	1860	2007	1094	802	405.354	0.0606001	-1.68308	591	718	912	1063.69	1525	1662	1071	806	413.316	0.37537	-1.65592	1
				B	Subject 1, V2, BC, Exp 2	388	717	1057	1168	1189	1278	2052	1335	221	211.114	1.08254	2.12961	358	680	784	813.714	893	1728	1370	213	223.933	1.15453	2.35989	1
				CD4+ T	Subject 1, V2, TC, Exp 2	908	361	1196	1291	1294	1388	2117	1756	192	181.726	0.196912	3.74256	88	805	911	913.866	1016	1749	1661	211	195.76	0.341185	2.3758	0.9967
				CD14+ M	Subject 1, V2, MC, Exp 2	379	270	1063	1229	1207	1386	2018	1748	323	292.74	-0.489634	0.803607	54	512	676	706.757	901	1686	1632	389	301.995	0.382319	0.131416	0.9446
				CD16+ M	Subject 1, V2, MC, Exp 2	73	946	1479	1652	1620	1843	2100	1154	364	307.645	-0.595765	-0.2976	563	1083	1256	1230.85	1465	1772	1209	382	318.548	-0.478736	-0.490938	1
				CD8+ T	Subject 1, V2, TC, Exp 2	954	455	1150	1258	1263	1355	1971	1516	204	157.394	0.539322	1.80402	136	769	862	862.143	943	1636	1500	174	152.953	0.603535	3.35151	0.999
				DC	Subject 1, V2, DC, Exp 2	33	971	1054	1198	1296	1301	2040	1069	247	325.017	1.21082	0.291678	570	700	840	933.455	944	1670	1100	244	318.17	1.18032	0.288015	1
				NK	Subject 1, V2, NK, Exp 2	263	999	1206	1310	1343	1439	2127	1128	233	196.081	1.08794	2.03063	489	818	913	933.555	1010	1755	1266	192	198.764	1.22033	3.02479	1
				pDC	Subject 1, V2, DC, Exp 2	12	947	1079	1567	1456	1713	1970	1023	634	380.558	-0.0580331	-1.72005	576	723	1199	1103.5	1380	1637	1061	657	386.948	-0.0391582	-1.69454	1
				B	Subject 1, V3, BC	346	720	12956	1520	1419	1655	2155	1435	359	324.588	-0.780141	-0.44731	402	970	1184	1092.49	1323	1817	1415	353	323.376	-0.731915	-0.488473	1
				CD4+ T	Subject 1, V3, TC	960	709	937	1599	1436	1790	2238	1529	853	425.387	-0.350582	-1.42704	391	614	1268	1111.89	1465	1915	1524	851	423.133	-0.337098	-1.44152	1
				CD14+ M	Subject 1, V3, MC	354	798	1155	1367	1498	1884	2420	1622	729	411.228	0.55434	-0.949695	350	821	1034	1166.04	1534	2119	1769	713	417.501	0.506207	-0.920223	1
				CD16+ M	Subject 1, V3, MC	98	993	1203	1300	1339	1445	2321	1328	242	198.891	1.76186	6.42604	682	873	977	1008.39	1115	1980	1298	242	196.785	1.74965	6.09903	1
				CD8+ T	Subject 1, V3, TC	962	774	1610	1737	1726	1866	2249	1475	256	208.878	-0.765934	1.97916	485	1283	1405	1396.28	1534	1935	1450	250	211.802	-0.850534	2.23138	1
				DC	Subject 1, V3, DC	38	873	1071	1164	1172	1240	1527	654	169	156.841	0.422538	0.215527	570	743	840	845.079	909	1321	751	166	162.459	0.913919	1.31632	1
				NK	Subject 1, V3, NK	194	1000	1707	1843	1803	1967	2350	1350	260	267.414	-1.02714	1.23663	664	1378	1508	1472.63	1618	2037	1373	240	260.517	-0.927608	1.1771	1
				B	Subject 2, V2, BC	862	631	1260	1402	1397	1526	2478	1847	266	228.63	0.239544	1.29991	201	849	1003	997.374	1165	2185	1984	316	273.514	0.147728	0.655133	0.9988
				CD4+ T	Subject 2, V2, TC	962	85	1272	1432	1403	1542	2302	2217	270	242.424	-0.985058	5.22831	14	857	1062	1027.57	1209	1970	1956	352	271.666	-0.441435	0.928104	0.9927
				CD14+ M	Subject 2, V2, MC	436	521	1237	1533	1503	1723	2385	1864	486	345.503	-0.0519173	-0.36727	164	768	1046	1057.55	1342	2041	1877	574	401.391	0.0280405	-0.651299	0.9908
				CD16+ M	Subject 2, V2, MC	50	979	1055	1415	1553	2068	2372	1393	1013	508.798	0.247448	-1.68304	598	708	963	1182.94	1679	2030	1432	971	508.933	0.306424	-1.64768	1
				CD8+ T	Subject 2, V2, TC	694	810	1391	1521	1505	1622	2324	1514	231	206.838	-0.0662311	1.7331	346	972	1120	1082.84	1227	2019	1673	255	254.888	-0.220189	1.10997	1
				DC	Subject 2, V2, DC	76	903	1149	1253	1311	1371	2141	1238	222	268.944	1.38259	1.81822	577	815	914	976.882	1040	1794	1217	225	265.691	1.30506	1.58277	1
				NK	Subject 2, V2, NK	219	942	1362	1511	1526	1667	2329	1387	305	227.737	0.490802	1.29048	420	938	1107	1070.07	1229	1993	1573	295	270.227	0.0619668	1.30516	1
				pDC	Subject 2, V2, pDC	30	926	1030	1163	1423	1879	2364	1438	849	522.831	0.884386	-0.965913	581	685	857	1083.2	1494	2049	1468	808	523.84	0.930868	-0.846073	1
